# Linking Molecular Changes in the Hypothalamus to Alzheimer’s Disease Phenotypes

**DOI:** 10.64898/2026.11.24.768969

**Authors:** Jonathan Algoo, Catherine Kaczorowski, Amy R. Dunn, Vilas Menon, Kristen M.S. O’Connell

**Affiliations:** Center for Translational and Computational Neuroimmunology, Department of Neurology, Columbia University Irving Medical Center, New York, NY; The University of Michigan, Ann Arbor, MI; The Jackson Laboratory, Bar Harbor, ME

## Abstract

In many individuals with Alzheimer’s disease (AD), sleep disruption and weight loss emerge years before the onset of memory decline and dementia. However, the cellular and molecular bases of these early events are not well understood. The hypothalamus is a critical brain region for the regulation of these behaviors, but its response to amyloid has not been systematically characterized. We performed single-nucleus RNA sequencing to generate transcriptomic profiles of 1.1 million nuclei across the hypothalamus from 10 genetic backgrounds of the AD-BXD genetic reference panel spanning two ages and both sexes, including age-matched controls. Amyloid was associated with widespread, sex-biased molecular changes across diverse cell classes, including elevated neuroinflammatory signatures in microglia and astrocytes, upregulated ion transport pathways across barrier-associated cell types, and sex- and age-dependent changes to primary ciliary pathways in *Glp1r+/Lepr+*, Histaminergic, and *Hcrt+* neuronal populations. Two metabolism-related populations showed differential expression exclusively in one sex: *Glp1r+/Lepr+* neurons in females and *Gpr50+* neurons in males. Several findings were conserved in analysis of human hypothalamus snRNAseq data, including reduced expression of TGF-β pathway genes in medial mammillary body neurons and increased relative abundance of reactive *Serpina3n+/*YKL-40 astrocytes. This atlas provides a cellular framework for understanding the early, non-cognitive symptoms of AD and identifies several hypothalamic cell-type specific pathways that represent potential targets for therapeutic intervention.
