## Supplementary Table 1 for "Linking Molecular Changes in the Hypothalamus to Alzheimer’s Disease Phenotypes"

gene	n_classes	class_names
AY358078	2	Gabaergic, Glutamatergic
Aamdc	1	tanycyte
Abca15	1	tanycyte
Abca4	1	VLMC
Abca6	1	Gabaergic
Abcb5	2	Gabaergic, Glutamatergic
Abcc4	1	microglia
Abcc6	1	vascular
Abcg3	1	microglia
Abl2	1	microglia
Abtb3	1	olig
Acyp2	2	olig, Gabaergic
Adam11	1	olig
Adam18	1	opc
Adam32	1	Glutamatergic
Adam33	2	Gabaergic, Glutamatergic
Adamts17	1	microglia
Adarb2	1	olig
Adgrg5	1	microglia
Agmo	1	olig
Aig1	1	microglia
Aldh1a1	2	ependymal, olig
Aldh1a3	1	Gabaergic
Alg14	2	astrocyte, tanycyte
Angpt1	1	opc
Ankfn1	2	VLMC, vascular
Ankrd31	2	Gabaergic, Glutamatergic
Ano3	1	opc
Ano6	3	microglia, Gabaergic, Glutamatergic
Anxa2r1	1	Glutamatergic
Aox2	2	astrocyte, olig
Ap1s3	1	VLMC
Apba1	1	tanycyte
Apba2	1	Gabaergic
Apbb1ip	2	olig, opc
App	1	astrocyte
Arhgap31	2	microglia, olig
Arhgef28	1	astrocyte
Arhgef4	1	opc
Arsb	3	microglia, Gabaergic, Glutamatergic
Arsj	2	opc, vascular
Atp1a2	1	ependymal
Atp1a4	1	VLMC
Atp2c1	1	microglia
Atp6ap1l	2	astrocyte, Gabaergic
Atp8a2	1	microglia
Atp8b5	1	olig
Axdnd1	1	ependymal
Azgp1	1	astrocyte
BC048602	1	opc
Banf2	1	olig
Bckdhb	1	microglia
Bdkrb2	1	astrocyte
Bub1b	2	Gabaergic, Glutamatergic
C2cd6	1	Gabaergic
Cacna1a	2	microglia, olig
Cacna1d	1	microglia
Cacna2d3	1	olig
Cadm2	1	VLMC
Cadps	1	olig
Caln1	1	astrocyte
Capza1b	3	opc, Gabaergic, Glutamatergic
Car3	1	Glutamatergic
Car6	1	Glutamatergic
Car8	1	Gabaergic
Casr	1	microglia
Catsperb	1	olig
Catspere2	2	Gabaergic, Glutamatergic
Catsperg2	2	Gabaergic, Glutamatergic
Cav1	1	olig
Cc2d2b	1	Gabaergic
Ccbe1	1	Gabaergic
Ccdc171	1	tanycyte
Ccdc178	1	opc
Ccdc194	1	ependymal
Ccdc34	1	tanycyte
Ccdc34os	2	Gabaergic, Glutamatergic
Ccdc50	1	olig
Ccdc68	1	Glutamatergic
Ccdc7b	2	Gabaergic, Glutamatergic
Ccdc80	1	microglia
Ccdc81	1	Gabaergic
Ccdc85a	4	astrocyte, microglia, tanycyte, vascular
Ccl21a	1	vascular
Ccnd3	1	olig
Ccnf	1	olig
Ccr4	1	vascular
Ccr6	1	microglia
Cd200	1	VLMC
Cd200l1	1	vascular
Cd200r3	2	ependymal, tanycyte
Cd53	1	VLMC
Cd59a	3	opc, Gabaergic, Glutamatergic
Cdh19	1	opc
Cdhr17	2	Gabaergic, Glutamatergic
Cdhr18	1	olig
Cdk14	1	VLMC
Ceacam19	1	olig
Cemip2	1	vascular
Cep112	1	vascular
Cep19	1	astrocyte
Cerkl	1	Gabaergic
Ces1c	1	opc
Ces5a	1	Gabaergic
Cfap107	2	ependymal, tanycyte
Cfap54	5	astrocyte, olig, tanycyte, Gabaergic, Glutamatergic
Cfap99	1	astrocyte
Cftr	1	Gabaergic
Chil5	1	astrocyte
Chrm3	1	opc
Chrna3	1	Gabaergic
Chrna7	1	microglia
Cimap3	1	astrocyte
Clca3a1	1	astrocyte
Cldn10	1	tanycyte
Cldn14	1	olig
Clec2g	3	VLMC, ependymal, tanycyte
Clstn2	1	opc
Cntn3	1	olig
Cntn4	1	olig
Col16a1	1	Gabaergic
Col26a1	2	Gabaergic, Glutamatergic
Col5a2	2	astrocyte, tanycyte
Col6a6	1	VLMC
Cort	1	tanycyte
Cox7b2	3	astrocyte, Gabaergic, Glutamatergic
Cpne4	1	opc
Cracd	1	olig
Csl	1	Glutamatergic
Csmd2	1	olig
Csmd3	1	astrocyte
Cthrc1	1	vascular
Ctnnd2	1	olig
Ctsc	1	olig
Cyp2b19	1	Gabaergic
Cyp2j14-ps	1	Gabaergic
Cyp7b1	2	Gabaergic, Glutamatergic
Dab1	1	Gabaergic
Dapp1	3	VLMC, astrocyte, tanycyte
Dars2	1	Gabaergic
Ddit4l	1	astrocyte
Ddx4	1	Gabaergic
Defa24	1	Glutamatergic
Degs1l	1	Gabaergic
Deptor	1	olig
Dgkh	1	Gabaergic
Dlc1	1	astrocyte
Dleu2	1	ependymal
Dlk2	1	olig
Dnah14	1	Glutamatergic
Dnah17	1	Gabaergic
Dnah2	1	opc
Dnah7b	3	opc, Gabaergic, Glutamatergic
Dnah7c	5	astrocyte, ependymal, opc, Gabaergic, Glutamatergic
Dnah8	4	VLMC, vascular, Gabaergic, Glutamatergic
Dnajc5b	3	astrocyte, Gabaergic, Glutamatergic
Dscam	1	olig
Dscaml1	1	olig
Dthd1	1	ependymal
Dusp10	1	olig
Dync1i1	1	olig
Dynlt2a2	1	opc
Dynlt2a3	3	VLMC, astrocyte, opc
Ebf1	1	opc
Efcab5	2	Gabaergic, Glutamatergic
Efemp1	4	astrocyte, ependymal, olig, tanycyte
Eif3j2	1	opc
Entrep2	2	opc, Gabaergic
Epb41l4a	3	astrocyte, opc, Glutamatergic
Ermardl2	1	opc
Esp34	1	VLMC
Etaa1os	1	astrocyte
Etl4	1	Glutamatergic
Ext1	1	Glutamatergic
Eya1	2	astrocyte, olig
Eya2	1	olig
Fam163a	2	olig, opc
Fam169a	1	olig
Fam171b	1	olig
Fam3b	1	Glutamatergic
Fam78b	1	opc
Fancc	1	Glutamatergic
Fancl	2	Gabaergic, Glutamatergic
Fap	2	opc, Gabaergic
Faxdc2	1	microglia
Fbln1	1	VLMC
Fbln7	1	VLMC
Fbxw10	1	astrocyte
Fcho1	1	olig
Fgf3	1	tanycyte
Fggy	10	VLMC, astrocyte, ependymal, microglia, olig, opc, tanycyte, vascular, Gabaergic, Glutamatergic
Fgl2	1	astrocyte
Fhit	4	ependymal, tanycyte, Gabaergic, Glutamatergic
Fhod3	1	astrocyte
Fmo2	3	astrocyte, ependymal, tanycyte
Fmo6	2	astrocyte, tanycyte
Fnbp1l	1	vascular
Fndc1	1	opc
Folr2	1	microglia
Fpr1	2	Gabaergic, Glutamatergic
Fras1	1	opc
Frmd5	1	opc
Fsip1	1	Glutamatergic
Fstl5	1	opc
Fut10	2	olig, opc
Gabrg3	1	opc
Gabrr2	1	olig
Galnt17	1	olig
Galr1	1	VLMC
Gapt	1	microglia
Gas7	1	astrocyte
Gatm	1	microglia
Gbp2b	4	VLMC, astrocyte, ependymal, tanycyte
Gcsam	1	Gabaergic
Gimd1	1	Gabaergic
Glp1r	4	astrocyte, opc, Gabaergic, Glutamatergic
Glrb	1	olig
Glul	1	microglia
Glycam1	2	Gabaergic, Glutamatergic
Gnb4	1	microglia
Gnrh1	1	Glutamatergic
Golim4	1	vascular
Gp2	1	Gabaergic
Gpa33	1	Gabaergic
Gpr137c	1	Glutamatergic
Gpr160	1	microglia
Gramd1b	1	VLMC
Greb1	2	VLMC, ependymal
Grik1	1	olig
Grik3	1	astrocyte
Grin2b	1	astrocyte
Grin3a	1	ependymal
Grk3	1	VLMC
Grm7	1	olig
Gsap	2	VLMC, astrocyte
Gspt1	1	microglia
Gucy1b1	1	Glutamatergic
Gzmk	2	Gabaergic, Glutamatergic
H2-Ea	1	microglia
H2-Q2	1	Gabaergic
H2-T26	3	VLMC, tanycyte, vascular
H2bc6	2	Gabaergic, Glutamatergic
Hal	2	olig, tanycyte
Haus4	1	olig
Hck	1	astrocyte
Hemgn	2	Gabaergic, Glutamatergic
Hfm1	3	opc, Gabaergic, Glutamatergic
Hivep2	3	astrocyte, ependymal, opc
Hmgb1	1	Gabaergic
Hnf4a	1	opc
Hoga1	1	opc
Hpgd	1	microglia
Hspa12a	1	microglia
Hyal4	1	microglia
Hyal5	1	microglia
Ifi202b	2	VLMC, microglia
Ifi203	1	vascular
Ifitm2	4	astrocyte, microglia, olig, opc
Ifnk	3	astrocyte, ependymal, vascular
Ighm	1	microglia
Il15	1	astrocyte
Il18r1	1	Glutamatergic
Il1a	1	microglia
Ildr2	2	microglia, vascular
Impg2	1	Glutamatergic
Inpp4b	2	opc, tanycyte
Iqca1l	1	Gabaergic
Iqcf1	1	Gabaergic
Iqcm	1	Glutamatergic
Iqgap2	1	VLMC
Junos	1	Gabaergic
Kank4	1	VLMC
Katnal2	1	astrocyte
Kcng3	1	olig
Kcnip3	1	microglia
Kcnk15	1	Glutamatergic
Khdrbs2	1	VLMC
Kirrel3	1	olig
Klf5	1	astrocyte
Klf9	1	opc
Klhl1	1	Gabaergic
Klhl33	1	opc
Klri1	1	Gabaergic
Krt12	1	Glutamatergic
L3mbtl4	1	Gabaergic
Lao1	1	microglia
Lgi1	1	ependymal
Lhfpl2	1	microglia
Lhfpl3	1	astrocyte
Lifr	1	microglia
Lilra5	1	microglia
Lin28b	1	Glutamatergic
Lix1	1	astrocyte
Lmntd1	2	Gabaergic, Glutamatergic
Lmo3	1	astrocyte
Lncenc1	1	Glutamatergic
Lpcat2	1	opc
Lrit2	1	astrocyte
Lrrc28	1	microglia
Lrrc37a	2	Gabaergic, Glutamatergic
Lrrc8b	1	olig
Lrrk1	1	astrocyte
Lsamp	1	olig
Ltk	1	opc
Luzp2	2	VLMC, olig
Lvrn	3	olig, Gabaergic, Glutamatergic
Lyrm4	1	astrocyte
Mael	2	Gabaergic, Glutamatergic
Magi1	6	astrocyte, ependymal, microglia, opc, tanycyte, vascular
Mamdc2	1	vascular
Maml2	1	olig
Marveld2	1	vascular
Me1	1	VLMC
Me3	1	opc
Meiob	1	vascular
Meox1	1	Gabaergic
Mex3c	1	tanycyte
Mid1	4	ependymal, opc, Gabaergic, Glutamatergic
Mill2	1	astrocyte
Mir100hg	1	olig
Mir1258	2	olig, tanycyte
Mir7689	1	Gabaergic
Mlip	2	opc, Gabaergic
Mllt3	1	microglia
Mlycd	2	Gabaergic, Glutamatergic
Mmp27	1	Gabaergic
Mnd1	1	Glutamatergic
Mndal	1	vascular
Mob3b	1	astrocyte
Mpped2	1	olig
Mpzl2	1	VLMC
Mrc2	1	microglia
Mro	1	ependymal
Mroh8	1	Gabaergic
Mroh9	1	vascular
Ms4a12	1	Gabaergic
Msh5	1	microglia
Mtcl2	1	microglia
Mtus1	1	tanycyte
Mucl1	1	olig
Mucl2	1	olig
Mx1	3	opc, Gabaergic, Glutamatergic
Mybpc1	1	opc
Myl10	2	Gabaergic, Glutamatergic
Mylk	1	olig
Mylk3	1	ependymal
Myo18b	1	microglia
Myo1f	2	Gabaergic, Glutamatergic
Myo6	1	tanycyte
Myof	1	tanycyte
Naa11	1	Gabaergic
Nalcn	1	olig
Nalf1	1	astrocyte
Nav3	2	olig, opc
Nckap5	1	vascular
Ndst3	1	opc
Ndst4	1	olig
Neat1	3	microglia, olig, tanycyte
Neb	1	olig
Nebl	1	ependymal
Nhs	1	microglia
Niban1	1	microglia
Nim1k	1	tanycyte
Ninj2	1	olig
Nlrp1a	1	Gabaergic
Nlrp1b	1	microglia
Nmbr	1	Gabaergic
Nmi	1	astrocyte
Nnmt	1	ependymal
Npl	1	microglia
Nrg4	2	Gabaergic, Glutamatergic
Nsun7	2	astrocyte, Gabaergic
Nt5e	1	olig
Ntn4	7	VLMC, astrocyte, ependymal, opc, tanycyte, Gabaergic, Glutamatergic
Ntn5	1	olig
Nxpe2	1	vascular
Nxpe4	2	ependymal, vascular
Olfm3	2	opc, Glutamatergic
Oprm1	1	Glutamatergic
Or10ag56	1	Glutamatergic
Or10x1	1	astrocyte
Or2q1	1	astrocyte
Or2y12	3	olig, opc, tanycyte
Or4e1	2	ependymal, tanycyte
Or4e5	2	ependymal, tanycyte
Or5ak22	1	Glutamatergic
Or5m3b	1	astrocyte
Or5p58	1	Gabaergic
Or6p1	1	astrocyte
Or8g4	1	VLMC
Pacrg	1	astrocyte
Pacsin1	1	olig
Padi2	1	microglia
Papss2	1	astrocyte
Paqr8	1	olig
Pcsk5	1	Gabaergic
Pde11a	2	VLMC, Gabaergic
Pde4d	2	ependymal, olig
Pde5a	1	VLMC
Pdgfc	1	olig
Pdgfrl	3	opc, Gabaergic, Glutamatergic
Pdk4	1	olig
Pdlim1	1	astrocyte
Pdzrn4	2	opc, Glutamatergic
Pgap2	1	opc
Pgm5	1	vascular
Pi4k2b	1	microglia
Pibf1	1	astrocyte
Pik3c2g	1	tanycyte
Pira1	1	Glutamatergic
Pkd2l1	1	olig
Plcb1	1	olig
Plekhh2	4	olig, opc, Gabaergic, Glutamatergic
Plet1	1	opc
Plscr4	2	astrocyte, opc
Pnliprp2	1	Gabaergic
Podn	1	vascular
Prelid2	1	vascular
Prim1	1	VLMC
Prkcq	1	microglia
Prkn	1	opc
Prss33	1	astrocyte
Prss41	2	olig, Glutamatergic
Prss48	5	astrocyte, olig, opc, vascular, Gabaergic
Prune2	1	ependymal
Psat1	2	Gabaergic, Glutamatergic
Ptchd4	2	astrocyte, vascular
Ptpn12	2	astrocyte, ependymal
Ptpn13	1	olig
Ptpn20	2	Gabaergic, Glutamatergic
Ptprm	2	ependymal, olig
Ptprz1	1	ependymal
R3hcc1l	1	olig
Rab30	1	Gabaergic
Rabep1	1	astrocyte
Ralyl	2	ependymal, olig
Ranbp3l	1	microglia
Rap1gapos	1	opc
Rap1gds1	1	olig
Rarb	1	ependymal
Rasal1	2	Gabaergic, Glutamatergic
Rasal2	1	astrocyte
Rasgrf1	2	astrocyte, opc
Rbl1	1	astrocyte
Rbm46	3	VLMC, astrocyte, opc
Rbm46os	2	VLMC, astrocyte
Rbp4	1	tanycyte
Rbpms	1	microglia
Rec8	2	Gabaergic, Glutamatergic
Ren1	1	VLMC
Rgcc	1	astrocyte
Rgs7	3	astrocyte, ependymal, Glutamatergic
Rgs8	1	Gabaergic
Rhobtb3	1	astrocyte
Ripor2	1	Gabaergic
Rnf121	7	astrocyte, ependymal, microglia, opc, tanycyte, Gabaergic, Glutamatergic
Rnf150	2	microglia, Gabaergic
Rnf152	2	Gabaergic, Glutamatergic
Rnf17	5	astrocyte, ependymal, olig, Gabaergic, Glutamatergic
Rnf212b	7	astrocyte, ependymal, microglia, opc, vascular, Gabaergic, Glutamatergic
Rnls	8	VLMC, astrocyte, microglia, olig, opc, tanycyte, Gabaergic, Glutamatergic
Rpl14-ps1	2	astrocyte, olig
Rpl3l	1	vascular
Rplp0-ps1	1	olig
Rps15a-ps8	2	ependymal, olig
Rps18-ps6	6	astrocyte, olig, opc, tanycyte, Gabaergic, Glutamatergic
Rps2-ps9	4	ependymal, opc, tanycyte, Gabaergic
Rpsa-ps10	5	olig, opc, tanycyte, Gabaergic, Glutamatergic
Rufy4	6	VLMC, astrocyte, ependymal, olig, opc, tanycyte
Rxfp1	1	microglia
S100a2	3	opc, Gabaergic, Glutamatergic
Satb1	1	Gabaergic
Scoc	1	microglia
Scpep1os	5	astrocyte, olig, opc, Gabaergic, Glutamatergic
Scube1	1	Gabaergic
Selp	1	Gabaergic
Sema5a	1	olig
Sema6d	2	ependymal, Gabaergic
Serpina11	1	VLMC
Setdb2	1	Glutamatergic
Sfi1	1	microglia
Sfrp1	1	tanycyte
Sgcg	2	astrocyte, ependymal
Sh2d6	1	olig
Sh3rf1	1	olig
Sh3rf3	1	astrocyte
Silc1	1	Glutamatergic
Sipa1l1	1	microglia
Slamf8	2	microglia, opc
Slc16a7	1	olig
Slc22a19	2	olig, Gabaergic
Slc22a2	1	Glutamatergic
Slc22a28	1	tanycyte
Slc26a10	1	vascular
Slc35f1	1	olig
Slc38a11	2	Gabaergic, Glutamatergic
Slc38a4	1	Gabaergic
Slc5a4b	4	olig, opc, Gabaergic, Glutamatergic
Slc5a7	1	opc
Slc7a11	1	astrocyte
Slc7a2	1	opc
Slfn8	1	microglia
Slit2	1	olig
Slit3	1	astrocyte
Slpi	2	olig, opc
Smarca5-ps	2	Gabaergic, Glutamatergic
Smo	2	microglia, opc
Smoc1	1	olig
Smpx	1	tanycyte
Sncaip	1	opc
Snhg6	2	Gabaergic, Glutamatergic
Snrpn	2	Gabaergic, Glutamatergic
Sntg1	1	astrocyte
Sntg2	1	Glutamatergic
Snx12	1	Glutamatergic
Sorcs1	1	VLMC
Sorcs3	2	tanycyte, Gabaergic
Sord	2	VLMC, ependymal
Spata6	1	astrocyte
Speer9-ps1	1	ependymal
Spink10	1	Gabaergic
Spint1	1	astrocyte
Spmip6	1	Gabaergic
Spock1	1	olig
Spp1	1	vascular
Srrm4	1	Glutamatergic
Ssbp2	2	microglia, Gabaergic
St3gal4	3	astrocyte, olig, opc
St3gal5	1	astrocyte
St6galnac1	2	Gabaergic, Glutamatergic
Stab2	1	vascular
Stard9	1	astrocyte
Stk19-ps1	1	olig
Stk31	3	opc, Gabaergic, Glutamatergic
Sybu	1	olig
Sycp1	1	microglia
Syt10	1	astrocyte
T2	1	Glutamatergic
Tafa2	1	opc
Tas2r141-ps4	1	Gabaergic
Tdpoz8	2	opc, vascular
Tec	1	vascular
Tecta	1	Glutamatergic
Tes	1	olig
Tescl	7	VLMC, astrocyte, ependymal, olig, tanycyte, Gabaergic, Glutamatergic
Tex15	1	VLMC
Tex21	1	Gabaergic
Tgfbr3	1	olig
Them4	1	astrocyte
Thrb	1	microglia
Tiam2	1	ependymal
Tie1	1	VLMC
Tinag	2	astrocyte, Glutamatergic
Tjp1	3	astrocyte, opc, tanycyte
Tmem117	3	astrocyte, olig, opc
Tmem150c	1	olig
Tmem163	3	olig, opc, Glutamatergic
Tmem275	1	tanycyte
Tmod1	1	olig
Tmprss4	2	Gabaergic, Glutamatergic
Tmtc2	2	astrocyte, olig
Tnfaip6	1	astrocyte
Tnni1	1	olig
Tnnt2	1	Glutamatergic
Tns1	4	ependymal, olig, opc, Glutamatergic
Top6bl	1	Glutamatergic
Tox	1	ependymal
Tox3	1	olig
Tprkb	2	astrocyte, ependymal
Trcg1	2	olig, Glutamatergic
Trhr	1	astrocyte
Trim12a	2	astrocyte, tanycyte
Trim30a	1	tanycyte
Trim30d	3	astrocyte, microglia, tanycyte
Trim42	1	astrocyte
Trim71	1	Gabaergic
Trnp1	1	opc
Tshz3	2	olig, opc
Ttll10	1	astrocyte
Tubb3	2	olig, opc
Tubb4b-ps2	1	Glutamatergic
Ubash3b	1	opc
Ube2e2	1	microglia
Ube3d	2	Gabaergic, Glutamatergic
Ulk4	2	Gabaergic, Glutamatergic
Upk1b	1	VLMC
Ush1c	2	Gabaergic, Glutamatergic
Usp17la	2	Gabaergic, Glutamatergic
Usp44	1	olig
V1rd19	2	Gabaergic, Glutamatergic
Vit	1	astrocyte
Vmn1r179	4	astrocyte, opc, Gabaergic, Glutamatergic
Vmn1r180	2	Gabaergic, Glutamatergic
Vmn1r181	6	VLMC, astrocyte, opc, tanycyte, Gabaergic, Glutamatergic
Vmn1r26	2	olig, Gabaergic
Vmn1r28	2	astrocyte, olig
Vmn1r51	1	Glutamatergic
Vmn2r-ps56	1	Gabaergic
Vmn2r123	1	ependymal
Vmn2r4	3	VLMC, microglia, Glutamatergic
Vrk2	2	astrocyte, microglia
Vwa5b1	1	VLMC
Whrn	1	microglia
Wnt5b	1	olig
Wrn	1	microglia
Xaf1	1	astrocyte
Zan	1	olig
Zdhhc2	2	Gabaergic, Glutamatergic
Zeb1os1	1	Gabaergic
Zfp949	1	opc
Zfp951	1	Gabaergic
Zfp976	1	opc
