## Supplementary Table 6 for "Linking Molecular Changes in the Hypothalamus to Alzheimer’s Disease Phenotypes"

contrast	null.value	estimate	std.error	statistic	p.value	factor	adj.p.value	is_significant
prolonged_amyloid_male	0	2.2679365654120476	0.24882941392011074	9.11442312901236	0	Factor_15	0	TRUE
prolonged_amyloid_female	0	2.2241400809706704	0.2642468336058723	8.416903433128759	0	Factor_15	0	TRUE
early_amyloid_female	0	1.5754895343287745	0.15520532654046362	10.151001704944889	3.552713678800501e-15	Factor_11	1.609823385706477e-13	TRUE
early_amyloid_female	0	1.8844238491349214	0.24176734814926365	7.7943686918859925	6.439293542825908e-15	Factor_15	1.609823385706477e-13	TRUE
prolonged_amyloid_male	0	-0.931919345388044	0.12256011246879846	-7.603773581925306	2.886579864025407e-14	Factor_32	7.216449660063518e-13	TRUE
prolonged_amyloid_female	0	-1.7772949271468894	0.23526143960837592	-7.554552629217241	4.196643033083092e-14	Factor_8	1.049160758270773e-12	TRUE
prolonged_amyloid_female	0	-0.9632833971761388	0.13036926709232674	-7.388884041926439	1.4810375148499588e-13	Factor_32	2.468395858083265e-12	TRUE
prolonged_amyloid_female	0	1.3460832728866226	0.16863582301380883	7.982190550203546	2.5911717216331454e-11	Factor_11	3.2389646520414317e-10	TRUE
prolonged_amyloid_female	0	0.5509619173739624	0.08391439536475268	6.565761630994102	5.17674791922218e-11	Factor_24	5.17674791922218e-10	TRUE
prolonged_amyloid_male	0	1.2261401812762633	0.15945831471023444	7.68940888096296	8.736922296748162e-11	Factor_11	1.4561537161246938e-9	TRUE
prolonged_amyloid_female	0	2.40598119406404	0.3402662762773367	7.070877609108186	1.1309417846661063e-9	Factor_1	9.424514872217553e-9	TRUE
prolonged_amyloid_male	0	2.2588044615289284	0.32174828573326425	7.020408691164007	1.3925836039874184e-9	Factor_1	1.740729504984273e-8	TRUE
prolonged_amyloid_female	0	2.1017797106674156	0.34966780124199137	6.010789964652354	1.8462147366449244e-9	Factor_37	1.3187248118892318e-8	TRUE
early_amyloid_male	0	1.0847640397417924	0.15945831471023436	6.8028063742741285	3.4086609090877573e-9	Factor_11	1.0638410152807865e-7	TRUE
early_amyloid_male	0	1.4616110864816845	0.24882941392011074	5.873948193885751	4.255364061123146e-9	Factor_15	1.0638410152807865e-7	TRUE
early_amyloid_female	0	0.445540462762706	0.07673742153914126	5.806039007128358	6.396806417896528e-9	Factor_24	1.0661344029827548e-7	TRUE
prolonged_amyloid_female	0	1.5777358974946756	0.2734194233151931	5.770387042605563	7.908966592751199e-9	Factor_16	4.943104120469499e-8	TRUE
prolonged_amyloid_male	0	-1.2531393968059823	0.221885716457429	-5.647679430714549	1.626280643485245e-8	Factor_8	1.626280643485245e-7	TRUE
early_amyloid_female	0	1.995567328662382	0.3131667849482206	6.372218972686812	1.977697516863941e-8	Factor_1	2.4721218960799263e-7	TRUE
prolonged_amyloid_female	0	0.30522929313990055	0.05102209932681579	5.982295851544481	9.522376487325346e-8	Factor_18	5.290209159625192e-7	TRUE
prolonged_amyloid_male	0	1.3635705659257178	0.2579967625233695	5.285223553152938	1.2555133954705866e-7	Factor_16	1.0462611628921556e-6	TRUE
early_amyloid_male	0	1.8852635282184314	0.32174828573326403	5.85943612386906	1.554592832242463e-7	Factor_1	2.5909880537374383e-6	TRUE
early_amyloid_female	0	1.3104408356895665	0.2508920516320769	5.223126149931905	1.7592744971928198e-7	Factor_16	1.7592744971928198e-6	TRUE
late_vs_early_amyloid_female	0	-0.639893112592969	0.12256011246879847	-5.221055200613282	1.7790649686766358e-7	Factor_32	8.895324843383179e-6	TRUE
late_vs_early_amyloid_female	0	-1.1221970597341462	0.221885716457429	-5.057545287956609	4.246875933144878e-7	Factor_8	1.0617189832862195e-5	TRUE
prolonged_amyloid_female	0	1.4647233685598864	0.2925919143184875	5.006028180825013	5.556462572275933e-7	Factor_36	2.7782312861379665e-6	TRUE
early_amyloid_female	0	1.2769512388970579	0.26739351773519876	4.77555046851072	1.7921633617135058e-6	Factor_36	1.4934694680945883e-5	TRUE
prolonged_amyloid_female	0	0.3804886005252218	0.08192158026527584	4.6445466419609565	3.4082404656299303e-6	Factor_34	1.5492002116499684e-5	TRUE
prolonged_amyloid_female	0	0.7331297455384185	0.16370166833237748	4.478450054949242	7.518695653629948e-6	Factor_13	3.132789855679145e-5	TRUE
early_amyloid_male	0	1.1528446065949092	0.25799676252336945	4.468446019707259	7.87898892684602e-6	Factor_16	9.848736158557525e-5	TRUE
early_amyloid_female	0	1.4157254170369635	0.3217589963403115	4.399955970584915	1.082728443302372e-5	Factor_37	7.733774595016944e-5	TRUE
late_vs_early_amyloid_female	0	0.22717289130443788	0.04824537174978546	4.708698120985006	1.2973089865253584e-5	Factor_18	2.162181644208931e-4	TRUE
prolonged_amyloid_male	0	1.1909316027532622	0.2752978068256014	4.325975627941367	1.5185821374164021e-5	Factor_36	1.0847015267260016e-4	TRUE
prolonged_amyloid_male	0	0.3307762864041185	0.07711153730691778	4.289582310978569	1.7900946152060726e-5	Factor_34	1.1188091345037954e-4	TRUE
prolonged_amyloid_male	0	0.335282066676332	0.07899062848373116	4.244580314301289	2.1900291965692986e-5	Factor_24	1.2166828869829436e-4	TRUE
late_vs_early_amyloid_female	0	0.6502764795798741	0.15410779731045188	4.219620881803176	2.4471348452070885e-5	Factor_13	3.0589185565088606e-4	TRUE
prolonged_amyloid_female	0	-0.9463974611250605	0.21071691703622958	-4.491321695648868	2.8647352954713767e-5	Factor_19	1.101821267488991e-4	TRUE
late_vs_early_amyloid_female	0	1.0854719091553717	0.2752978068256014	3.9429006778939146	8.050200024678489e-5	Factor_36	8.050200024678489e-4	TRUE
early_amyloid_male	0	-0.46641567127520256	0.12256011246879846	-3.8056074026037092	1.4145661315612124e-4	Factor_32	0.0014145661315612124	TRUE
early_amyloid_male	0	0.2967858885688591	0.07899062848373116	3.7572291076274307	1.7180518936776856e-4	Factor_24	0.0014317099113980714	TRUE
late_vs_early_amyloid_male	0	-0.8270969012915245	0.2279267864353827	-3.6287832344181568	2.847602144369077e-4	Factor_8	0.014238010721845384	TRUE
late_vs_early_amyloid_female	0	0.16304899497938655	0.04502985918612254	3.6209083911511666	2.9357045717159913e-4	Factor_5	0.002446420476429993	TRUE
prolonged_amyloid_female	0	-0.5537032385870517	0.15448224955228115	-3.5842515252838996	3.380462038635734e-4	Factor_29	0.0012073078709413337	TRUE
early_amyloid_male	0	0.9401455742058771	0.2752978068256014	3.4150129456042144	6.377898021787676e-4	Factor_36	0.004555641444134054	TRUE
late_vs_early_amyloid_female	0	0.2619424998341119	0.07711153730691778	3.396930070159718	6.81463794141246e-4	Factor_34	0.004867598529580329	TRUE
prolonged_amyloid_male	0	-0.4913818072534796	0.14512990709741766	-3.385806668529335	7.096936320425407e-4	Factor_29	0.0035484681602127033	TRUE
late_vs_early_amyloid_male	0	0.8538680524847859	0.25579450198204884	3.338101663126085	8.435288040196109e-4	Factor_15	0.021088220100490274	TRUE
early_amyloid_male	0	0.5293455891741521	0.162461287332512	3.2582875457014717	0.0011208676921745653	Factor_2	0.007005423076091033	TRUE
early_amyloid_female	0	-0.6834591175480095	0.21573211659843547	-3.168091651463295	0.0015344313912544205	Factor_8	0.009590196195340128	TRUE
early_amyloid_female	0	-0.3491242804574921	0.11307987155884727	-3.0874131323699485	0.0020190677365647947	Factor_30	0.010471881583865281	TRUE
prolonged_amyloid_female	0	0.24161107415422237	0.07593040583792281	3.18200688496191	0.0022175973810678595	Factor_6	0.007391991270226199	TRUE
early_amyloid_female	0	-0.36350855686221395	0.1189990331803356	-3.054718573312604	0.0022527179873605974	Factor_32	0.010471881583865281	TRUE
early_amyloid_female	0	-0.7361323333698266	0.24151441797958553	-3.0479850417545244	0.0023038139484503617	Factor_26	0.010471881583865281	TRUE
late_vs_early_amyloid_male	0	-0.38159881501403276	0.1260887697578444	-3.0264298378586747	0.002474602438893525	Factor_32	0.04033761872956898	TRUE
late_vs_early_amyloid_male	0	0.8331107163378846	0.28311159346364934	2.942693748939863	0.0032537011529945037	Factor_36	0.04033761872956898	TRUE
prolonged_amyloid_male	0	0.14610620946857525	0.04824537174978547	3.028398459158415	0.0034890547582435705	Factor_18	0.015859339810198048	TRUE
late_vs_early_amyloid_female	0	0.18754296202964793	0.06264417722559132	2.9937812313230148	0.0038569204885086084	Factor_17	0.024105753053178802	TRUE
late_vs_early_amyloid_male	0	-0.3894863601068946	0.13544951920253717	-2.875509358763371	0.004033761872956898	Factor_44	0.04033761872956898	TRUE
prolonged_amyloid_male	0	0.9258207897839229	0.33059449626688103	2.800472482870767	0.0051027857761065665	Factor_37	0.021261607400444027	TRUE
early_amyloid_male	0	0.21131759686372836	0.07633273540792836	2.7683744822510277	0.005633668143669723	Factor_21	0.031298156353720685	TRUE
late_vs_early_amyloid_female	0	0.4470623396149988	0.16246128733251203	2.7518084274439447	0.005926718040689671	Factor_2	0.03292621133716484	TRUE
early_amyloid_female	0	-0.3391298879525128	0.12770225359743345	-2.6556296259389476	0.007916050335477598	Factor_44	0.032983543064489994	TRUE
prolonged_amyloid_male	0	-0.39824469100829973	0.15101782957281074	-2.6370706832089166	0.00836254045340401	Factor_47	0.03032910102568977	TRUE
prolonged_amyloid_male	0	-0.3463183451143561	0.13158744484137683	-2.6318494559403325	0.008492148287193135	Factor_44	0.03032910102568977	TRUE
early_amyloid_male	0	-1.18156044655883	0.4541370509465362	-2.6017706419156066	0.00927438547433046	Factor_20	0.0463719273716523	TRUE
early_amyloid_female	0	0.1491984505629378	0.055784932259000886	2.6745295641882696	0.009394033637468269	Factor_14	0.03573196536565721	TRUE
prolonged_amyloid_male	0	0.11689036107041695	0.045029859186122526	2.5958411414806437	0.00943596804569169	Factor_5	0.0314532268189723	TRUE
early_amyloid_female	0	0.37671057951741266	0.14625798737480705	2.5756581659505393	0.01000495030238402	Factor_43	0.03573196536565721	TRUE
prolonged_amyloid_female	0	0.17240670631368402	0.0662496176675224	2.6023803968034533	0.011386517904180327	Factor_17	0.03558286845056352	TRUE
early_amyloid_female	0	0.24050086789155806	0.09508964166097135	2.529201537524243	0.011432236036453602	Factor_49	0.03810745345484534	TRUE
early_amyloid_female	0	0.36139870567925825	0.1497165727045669	2.4138857786465633	0.015783409387868375	Factor_13	0.04932315433708867	TRUE
prolonged_amyloid_female	0	-0.28386187317791584	0.11511159780318228	-2.465971097571442	0.016230486673971978	Factor_10	0.04773672551168229	TRUE
prolonged_amyloid_female	0	-0.3329366622557197	0.14013361042121833	-2.3758515980211135	0.01750850290598005	Factor_44	0.04863473029438903	TRUE
