## Supplementary Table 12 for "Linking Molecular Changes in the Hypothalamus to Alzheimer’s Disease Phenotypes"

gene	cluster	sex	n_strains	r_value	ci_low	ci_high	p.value	phenotype	pheno_age	expr_age	plotting_data	fdr
Vmn2r1	10_Slc32a1_Oprk1_Hrh2	Male	9	-0.7263996335509277	-0.9380090916701188	-0.1203246971116918	0.02666275540682431	CFC.PS4	14	6	NA	0.05332551081364863
Vmn2r1	23-1_Slc17a6_Oprk1_F2r	Male	8	-0.6526849290023679	-0.9297421212223672	0.09626148777433392	0.07935154147035796	CFC.PS4	14	6	NA	0.07935154147035796
Vmn2r1	26_Slc17a6_Adra2a	Male	8	-0.7377506674993625	-0.9490422349141228	-0.06889371724735974	0.03668678997473224	CFC.PS4	14	6	NA	0.03668678997473224
Vmn2r1	31_Slc17a6_Calca_Glp2r	Male	8	-0.7722619611241544	-0.9564450509708946	-0.1482840300529801	0.02471495520329132	CFC.PS4	14	6	NA	0.02471495520329132
Vmn2r1	37_Slc17a6_Adrb1_Ccr9	Male	8	-0.6326709486325215	-0.9249686986679218	0.12992668640354965	0.09228097135944496	CFC.PS4	14	6	NA	0.09228097135944496
Vmn2r1	59_Slc32a1_Grp	Male	8	-0.6323042077110352	-0.9248803603318386	0.1305275958938458	0.09252848803624349	CFC.PS4	14	6	NA	0.09252848803624349
Vmn2r1	5_Slc32a1_Ntsr1_Pgr15l	Male	8	-0.6431893776949139	-0.9274889413374812	0.1124503289271246	0.08534459518819563	CFC.PS4	14	6	NA	0.08534459518819563
Vmn2r1	9_Slc17a6_Galr1_Adora1	Male	8	-0.6366974025695806	-0.9259364939621242	0.12329224783239172	0.08958863460449348	CFC.PS4	14	6	NA	0.08958863460449348
Thy1	30_Slc32a1_Crh	Female	10	-0.6952352844045059	-0.9214900056543616	-0.11668765277968668	0.02561624092078463	CFC.PS4	14	6	NA	0.02561624092078463
Cbx5	35_Slc17a6_Gpr12_Gpr171	Female	10	-0.6983138778176806	-0.9223877147408956	-0.1225856352091992	0.02469901734487738	CFC.PS4	14	6	NA	0.08644656070707082
Cacna1h	35_Slc17a6_Gpr12_Gpr171	Female	10	-0.7946884312180846	-0.9493173833714498	-0.330359964845107	0.00601755456230232	CFC.PS4	14	6	NA	0.04212288193611625
Napa	3_Slc32a1_Ntsr1_Adra1b	Female	10	-0.759164751865119	-0.9396484169924002	-0.24815324386222665	0.01087684970025333	CFC.PS4	14	6	NA	0.06526109820152003
Hif1an	3_Slc32a1_Ntsr1_Adra1b	Female	10	-0.6949573297618253	-0.9214088357175464	-0.11615714699483488	0.0257001856099248	CFC.PS4	14	6	NA	0.07710055682977442
Arhgef25	51_Slc17a6_Ptger3_Gpr83	Female	10	-0.8605818508279443	-0.9665097225662848	-0.5040991231419022	0.00139213898277677	CFC.PS4	14	6	NA	0.05081307287135232
Mapk11	51_Slc17a6_Ptger3_Gpr83	Female	10	-0.8971609811142348	-0.9756601390442556	-0.6148471989110823	4.315007315495613e-4	CFC.PS4	14	6	NA	0.03149955340311797
Ampd2	24_Slc17a6_Tacr1_Gpr101	Female	9	0.7321023346469856	0.13231081212259427	0.9394558576450578	0.02492019381902557	Sensorimotor_composite	14	6	NA	0.02492019381902557
Bcap29	14_Slc17a6_Pthlh	Female	9	-0.742026903000992	-0.9419561995660412	-0.15359741213195643	0.02206947522281171	Lean.prct	14	6	NA	0.0728808413873315
Zfp942	14_Slc17a6_Pthlh	Female	9	-0.7342168895182968	-0.9399904445808124	-0.13680028112220893	0.02429361379577716	Lean.prct	14	6	NA	0.0728808413873315
Vmn2r1	23-1_Slc17a6_Oprk1_F2r	Female	9	-0.5992626843580513	-0.9037191934852482	0.10773626338991414	0.08811587061828172	Lean.prct	14	6	NA	0.08811587061828172
Soat1	3_Slc32a1_Ntsr1_Adra1b	Female	9	-0.7126666749977865	-0.934494538683851	-0.0921677013474214	0.03118238640354288	Lean.prct	14	6	NA	0.09354715921062866
Vmn2r1	3_Slc32a1_Ntsr1_Adra1b	Female	9	-0.7385464557587808	-0.9410818722811116	-0.14606971122803944	0.02304325130799976	Lean.prct	14	6	NA	0.09354715921062866
Mmd2	9_Slc17a6_Galr1_Adora1	Female	8	0.9841133320395667	0.9116488379940396	0.997229510474728	9.904884372161986e-6	Lean.prct	14	6	NA	1.9809768744323972e-5
Vmn2r1	23-1_Slc17a6_Oprk1_F2r	Female	9	0.6614103383680657	-0.00483531561253611	0.9209835907401264	0.05236959691486733	Fat.prct	14	6	NA	0.05236959691486733
Mmd2	9_Slc17a6_Galr1_Adora1	Female	8	-0.9456687257374452	-0.990371087463404	-0.7223816394215894	3.84788965311682e-4	Fat.prct	14	6	NA	7.69577930623364e-4
Vmn2r1	1-4_Slc17a6_Igf2r_Adgrf5	Male	8	0.6671906938142635	-0.07074138138840982	0.9331445660516856	0.07068477920485074	Weight	14	6	NA	0.07068477920485074
Gpr149	47_Slc32a1_Oprk1_Htr7	Male	8	-0.8179066766853041	-0.9658852034167812	-0.2672855829207561	0.01310822062372033	Weight	14	6	NA	0.02621644124744067
Vmn2r1	17_Slc17a6_Penk_Npsr1	Female	10	0.585251038006394	-0.07026844142336361	0.8877506085789959	0.0754999983067156	sleep_24hrtotal	14	6	NA	0.0754999983067156
Ampd2	24_Slc17a6_Tacr1_Gpr101	Female	10	0.6401707149908497	0.01766435747392447	0.90501438759428	0.04617847097095174	sleep_24hrtotal	14	6	NA	0.04617847097095174
Rnf128	40_Mch	Female	10	-0.6582196593296652	-0.9105037127062974	-0.04883015962324423	0.03853079193920992	sleep_24hrtotal	14	6	NA	0.07706158387841984
Baiap2	14_Slc17a6_Pthlh	Male	9	0.8340153281929029	0.3808314952259169	0.9641218289816592	0.00519432102528248	Sensorimotor_composite	14	14	NA	0.02077728410112992
Lekr1	24_Slc17a6_Tacr1_Gpr101	Male	9	0.6521077959469803	-0.0211915077692821	0.9184626639881672	0.05699122927892486	Sensorimotor_composite	14	14	NA	0.05699122927892486
Cog1	28_Slc17a6_Adrb1_Drd2	Male	9	0.8136318155886374	0.3252698507190809	0.9593618300480066	0.0076279789098386	Sensorimotor_composite	14	14	NA	0.0228839367295158
Esr2	39_Slc32a1_Gpr50	Male	9	0.9122468536475302	0.6295083101479321	0.9816455419055264	6.043802926182997e-4	Sensorimotor_composite	14	14	NA	0.02236207082687709
Vmn2r1	42_Slc32a1_Qrfprl_Adgra1	Male	9	0.7574507062663268	0.18779961427679256	0.9457984671268524	0.01808126049270229	Sensorimotor_composite	14	14	NA	0.03616252098540458
Vmn2r1	14_Slc17a6_Pthlh	Female	8	0.8011836100745097	0.2216457610852205	0.9624716234362904	0.0168338938495006	Sensorimotor_composite	14	14	NA	0.0336677876990012
Vmn2r1	12-2_Slc32a1_Trhr_Tacr3	Male	9	-0.7238004487515132	-0.9373472273650498	-0.11491965025243332	0.02748280979856236	Lean.prct	14	14	NA	0.05496561959712472
Vmn2r1	23-1_Slc17a6_Oprk1_F2r	Male	9	-0.5856041873886259	-0.8997873786272311	0.12848816988036948	0.0975586270262791	Lean.prct	14	14	NA	0.0975586270262791
Vmn2r1	26_Slc17a6_Adra2a	Male	9	-0.6410539707991006	-0.9154387473396188	0.04016935026530816	0.0628088767697286	Lean.prct	14	14	NA	0.0628088767697286
Manea	29_Slc17a6_Crhr1_Qrfprl	Male	9	-0.7686094044426498	-0.9485457524311612	-0.21343629283143212	0.01551611589867564	Lean.prct	14	14	NA	0.04654834769602693
Vmn2r1	52_Slc32a1_Npffr1_Htr2a	Male	9	-0.6729933896169752	-0.9240924300921638	-0.01604135969563632	0.0469582355017054	Lean.prct	14	14	NA	0.0939164710034108
Pld5	58_Slc32a1_Npffr1_Gpr179	Male	8	-0.7964381750097186	-0.9614935797708748	-0.2091412730157175	0.01799927672202608	Lean.prct	14	14	NA	0.01799927672202608
Snhg15	19_Orexin_Hypocretin	Female	9	0.6665393612287347	0.00433786815760838	0.9223642876277682	0.04992691508002142	Lean.prct	14	14	NA	0.04992691508002142
Manea	29_Slc17a6_Crhr1_Qrfprl	Male	9	0.8298800404290144	0.36928848856371743	0.9631628661857636	0.00563737703132588	Fat.prct	14	14	NA	0.01691213109397764
Vmn2r1	52_Slc32a1_Npffr1_Htr2a	Male	9	0.7552725245776927	0.18288425828070476	0.9452590328448645	0.01861278873515857	Fat.prct	14	14	NA	0.03722557747031714
Pld5	58_Slc32a1_Npffr1_Gpr179	Male	8	0.8077551318838465	0.2392826438935724	0.9638191441007462	0.01529991458113989	Fat.prct	14	14	NA	0.01529991458113989
Vmn2r1	59_Slc32a1_Grp	Male	9	0.6201575059978646	-0.0747512608707343	0.9096363360859658	0.07479738127271555	Fat.prct	14	14	NA	0.07479738127271555
Wdr77	36_Slc17a6_Nts	Female	9	0.860180131036823	0.4572943705891466	0.9701116744951608	0.00292729410186082	sleep_24hrtotal	14	14	NA	0.07025505844465979
