## Supplementary Table 13 for "Linking Molecular Changes in the Hypothalamus to Alzheimer’s Disease Phenotypes"

assay	ID	logFC	AveExpr	t	P.Value	adj.P.Val	B	z.std	dataset	n_mouse_genes	expected_dir	obs_dir	concordant	P.Value.oneway	adj.P.Val.oneway
medial_mb_neuron	TGFB2	-0.7400653336604641	5.145938469636077	-4.750009285443995	7.006835052175171e-4	0.977449029567693	-3.3949011231906265	-4.750009285443995	hypoad	1	-1	-1	TRUE	3.5034175260875857e-4	0.02977904897174448
medial_mb_neuron	MYO16	-0.6740166896415415	6.4430446646338	-4.1053355481191645	0.00196022595855263	0.977449029567693	-3.454127119068698	-4.1053355481191645	hypoad	1	-1	-1	TRUE	9.80112979276319e-4	0.04165480161924356
medial_mb_neuron	BMPER	-0.8390293491167606	5.571938191819781	-3.795367666941442	0.00327729019643872	0.977449029567693	-3.5948671507185255	-3.795367666941442	hypoad	1	-1	-1	TRUE	0.00163864509821936	0.04642827778288189
medial_mb_neuron	RHBDL3	-1.583484524538835	4.409290094968552	-3.6104228921150825	0.00447696798808123	0.977449029567693	-3.850671955295994	-3.6104228921150825	hypoad	2	-1	-1	TRUE	0.00223848399404061	0.0475677848733631
medial_mb_neuron	NR4A1	-1.3071739672059035	2.511387668603966	-3.426736581717847	0.0061237338433807	0.977449029567693	-4.151291188640331	-3.426736581717847	hypoad	2	-1	-1	TRUE	0.00306186692169035	0.05205173766873602
medial_mb_neuron	RGS8	-0.5332914901921398	3.8286208520095952	-3.2773808814104357	0.00791708417169737	0.977449029567693	-3.975326919611714	-3.2773808814104357	hypoad	1	-1	-1	TRUE	0.00395854208584868	0.05607934621618976
medial_mb_neuron	TRIB2	-0.5674815848591411	4.821202302230445	-3.0658858856444136	0.01142012791260577	0.977449029567693	-3.894643705871857	-3.0658858856444136	hypoad	1	-1	-1	TRUE	0.00571006395630288	0.06736393802660001
medial_mb_neuron	ST3GAL6	-0.3739415509275086	5.3177045907904015	-3.0057106041462567	0.01268027068736	0.977449029567693	-3.8822978347169697	-3.0057106041462567	hypoad	1	-1	-1	TRUE	0.00634013534368	0.06736393802660001
medial_mb_neuron	SHC3	-0.9693682996033752	5.417503090323562	-2.919099935227855	0.01474549175968579	0.977449029567693	-3.900157801449168	-2.919099935227855	hypoad	1	-1	-1	TRUE	0.00737274587984289	0.06963148886518293
medial_mb_neuron	ILDR2	0.8952917056395883	3.5111733317265945	2.879603502783214	0.01579696499537442	0.977449029567693	-4.117445619880896	2.879603502783214	hypoad	1	-1	1	FALSE	0.9921015175023128	0.9921015175023128
medial_mb_neuron	NR4A3	-1.3762582549037257	1.7775635979551023	-2.6603078694862505	0.02316308940740833	0.977449029567693	-4.352028957985018	-2.6603078694862505	hypoad	2	-1	-1	TRUE	0.01158154470370416	0.09844312998148542
medial_mb_neuron	RASGRP1	-0.5893144236081785	5.50831678795555	-2.5624454117882234	0.02747308246572003	0.977449029567693	-4.030956504089127	-2.5624454117882234	hypoad	2	-1	-1	TRUE	0.01373654123286001	0.1061460004357365
medial_mb_neuron	SDK1	-0.5563212113862245	6.467402014082128	-2.448926740628152	0.03347193033543565	0.977449029567693	-4.042289200633976	-2.448926740628152	hypoad	1	-1	-1	TRUE	0.01673596516771782	0.11854641993800125
medial_mb_neuron	WDR77	-0.390908230398	2.6251760111253675	-2.359608886057329	0.03907863542529589	0.977449029567693	-4.338024258537778	-2.359608886057329	hypoad	1	1	-1	FALSE	0.980460682287352	0.9921015175023128
medial_mb_neuron	SPRED3	-0.7092098222772031	2.7253378893853037	-2.3570408977711224	0.03925268742307896	0.977449029567693	-4.33607908482385	-2.3570408977711224	hypoad	1	-1	-1	TRUE	0.01962634371153948	0.12832609349852736
medial_mb_neuron	SPSB4	-0.505794193454839	3.951924162725676	-2.2869794461479858	0.04430270394404112	0.977449029567693	-4.24164453780501	-2.2869794461479858	hypoad	1	-1	-1	TRUE	0.02215135197202056	0.13449035125869627
medial_mb_neuron	RSKR	0.44377720709240137	4.253001555676972	2.177005460373714	0.05351824971894094	0.977449029567693	-4.2437864752698244	2.177005460373714	hypoad	1	1	1	TRUE	0.02675912485947047	0.1516350408703327
medial_mb_neuron	PCSK1	-0.9231765829357906	1.1290102321324067	-1.9879845051814384	0.07378131111738742	0.977449029567693	-4.482284295485883	-1.9879845051814384	hypoad	1	-1	-1	TRUE	0.03689065555869371	0.1811999198441558
medial_mb_neuron	KCNN1	-0.32905381544460205	4.573864522412936	-1.9803373338681285	0.07473702158335219	0.977449029567693	-4.293962392403268	-1.9803373338681285	hypoad	1	-1	-1	TRUE	0.03736851079167609	0.1811999198441558
medial_mb_neuron	KCNN2	-0.6786391413080848	7.292305406257817	-1.9629441112918031	0.07695409883666066	0.977449029567693	-4.254108399502136	-1.9629441112918031	hypoad	2	-1	-1	TRUE	0.03847704941833033	0.1811999198441558
medial_mb_neuron	NRSN1	0.25265773896660504	7.029638723831579	1.9323252242846412	0.081007022989152	0.977449029567693	-4.264499763159291	1.9323252242846412	hypoad	1	1	1	TRUE	0.040503511494576	0.1811999198441558
medial_mb_neuron	RASGEF1C	-0.5561555098098222	1.2521729688375802	-1.8576407448617545	0.09173984285322503	0.977449029567693	-4.497899221998975	-1.8576407448617545	hypoad	1	-1	-1	TRUE	0.04586992142661252	0.1949471660631032
medial_mb_neuron	RASGRP2	-0.32977828678232823	3.651186562988624	-1.759869640937498	0.10777119485721905	0.977449029567693	-4.414684803537611	-1.759869640937498	hypoad	1	-1	-1	TRUE	0.05388559742860952	0.21810837054437188
medial_mb_neuron	SAMD4A	-0.24983107949625857	6.6479799189433795	-1.6686563394565148	0.12498080018318816	0.977449029567693	-4.376877604148971	-1.6686563394565148	hypoad	1	-1	-1	TRUE	0.06249040009159407	0.24144018217206803
medial_mb_neuron	COL4A4	-0.4975357634502261	4.089803507859147	-1.659420038476748	0.12685429351771244	0.977449029567693	-4.424553252735545	-1.659420038476748	hypoad	1	1	-1	FALSE	0.9365728532411438	0.9591408738011714
medial_mb_neuron	SORCS2	-0.5250568905777994	3.930057022793711	-1.5839328427687729	0.14312780340078451	0.977449029567693	-4.451471081317479	-1.5839328427687729	hypoad	2	-1	-1	TRUE	0.07156390170039226	0.264475288892754
medial_mb_neuron	SQLE	0.3481364835744306	3.525672078208886	1.5032128705786365	0.1625371092839273	0.977449029567693	-4.488178842567449	1.5032128705786365	hypoad	1	1	1	TRUE	0.08126855464196366	0.27909065938606953
medial_mb_neuron	R3HDM2	-0.19343602745050703	8.145785514861364	-1.4968076487634985	0.1641709761094527	0.977449029567693	-4.4516058047650064	-1.4968076487634985	hypoad	2	-1	-1	TRUE	0.08208548805472633	0.27909065938606953
medial_mb_neuron	PDE10A	-0.5465029086516184	8.63257488682307	-1.4227833194291968	0.18410401424378617	0.977449029567693	-4.481340494265705	-1.4227833194291968	hypoad	1	-1	-1	TRUE	0.09205200712189308	0.28181577935896335
medial_mb_neuron	RSPO3	-0.5668587676590265	-0.49850399064220347	-1.4165690694961104	0.1858676126614452	0.977449029567693	-4.564998945258801	-1.4165690694961104	hypoad	1	-1	-1	TRUE	0.0929338063307226	0.28181577935896335
medial_mb_neuron	PLEKHA7	-0.18581114394806852	5.495391232631222	-1.3964136018317053	0.1916866547401705	0.977449029567693	-4.490894807550567	-1.3964136018317053	hypoad	1	-1	-1	TRUE	0.09584332737008525	0.28181577935896335
medial_mb_neuron	PAFAH1B3	0.46306415205783297	1.8247423606707944	1.394326841235323	0.1922978259155279	0.977449029567693	-4.5483635218536635	1.394326841235323	hypoad	1	1	1	TRUE	0.09614891295776395	0.28181577935896335
medial_mb_neuron	ALDH1L2	0.2042113937338687	5.195375637073119	1.3718148488888693	0.19899627146640084	0.977449029567693	-4.502004337128916	1.3718148488888693	hypoad	1	1	1	TRUE	0.09949813573320042	0.2819113845774012
medial_mb_neuron	RBFOX3	-0.18431707794497695	8.101036844362582	-1.333043211626168	0.21099125775376135	0.977449029567693	-4.513895878917788	-1.333043211626168	hypoad	1	-1	-1	TRUE	0.10549562887688067	0.28926220821080184
medial_mb_neuron	THY1	-0.3137147061900432	6.278739911179043	-1.3110307931070662	0.2180649120726978	0.977449029567693	-4.52107870919817	-1.3110307931070662	hypoad	2	1	-1	FALSE	0.8909675439636511	0.9235639175232968
medial_mb_neuron	DNAH7	0.18344016141499184	6.995436952939407	1.2676061783786758	0.23259284601477043	0.977449029567693	-4.537375488852904	1.2676061783786758	hypoad	1	-1	1	FALSE	0.8837035769926148	0.9235639175232968
medial_mb_neuron	HMGCS1	0.17798673848865496	5.345546547705302	1.2371739626939096	0.2432373107917675	0.977449029567693	-4.548902356038815	1.2371739626939096	hypoad	1	1	1	TRUE	0.12161865539588376	0.319878443141441
medial_mb_neuron	MME	-0.3520504093126221	2.6789475025704865	-1.2228660442689587	0.24837620290982476	0.977449029567693	-4.564833408498096	-1.2228660442689587	hypoad	2	-1	-1	TRUE	0.12418810145491238	0.319878443141441
medial_mb_neuron	TTN	0.4325477353253134	4.758653551413543	1.2188799496681937	0.24982331158473983	0.977449029567693	-4.55594060815691	1.2188799496681937	hypoad	1	-1	1	FALSE	0.87508834420763	0.9235639175232968
medial_mb_neuron	RBBP8	0.1538479095575112	5.030733011014286	1.2166457794330363	0.25063735800152687	0.977449029567693	-4.5561071779361075	1.2166457794330363	hypoad	1	-1	1	FALSE	0.8746813209992366	0.9235639175232968
medial_mb_neuron	CHST8	-0.14204285870101904	5.881382457688464	-1.1555410213487785	0.2737344308405385	0.977449029567693	-4.577689120650504	-1.1555410213487785	hypoad	1	-1	-1	TRUE	0.13686721542026925	0.3327699932251917
medial_mb_neuron	ACTN2	-0.22246533152356623	7.820314141467014	-1.1547454112555964	0.2740458767736873	0.977449029567693	-4.577801751300195	-1.1547454112555964	hypoad	1	-1	-1	TRUE	0.13702293838684365	0.3327699932251917
medial_mb_neuron	FDFT1	0.21361315383301377	4.176883462005597	1.1028179771182056	0.2949790607172994	0.977449029567693	-4.588888810043147	1.1028179771182056	hypoad	1	1	1	TRUE	0.1474895303586497	0.33686104527553856
medial_mb_neuron	STAC	-0.1694266338508065	7.832554013185809	-1.0963748869866872	0.2976603277623319	0.977449029567693	-4.597464960058796	-1.0963748869866872	hypoad	1	-1	-1	TRUE	0.14883016388116596	0.33686104527553856
medial_mb_neuron	FLNA	0.23587904943008792	2.6579254270239203	1.0879525827711058	0.30119340518754034	0.977449029567693	-4.588525367436998	1.0879525827711058	hypoad	1	1	1	TRUE	0.15059670259377017	0.33686104527553856
medial_mb_neuron	GNAI3	-0.14123068506941636	6.143107266149437	-1.0632646166478663	0.3117345054229429	0.977449029567693	-4.610037354157705	-1.0632646166478663	hypoad	1	-1	-1	TRUE	0.15586725271147145	0.3397106789865403
medial_mb_neuron	SEC16B	0.14394797454026095	4.81930120260744	1.0435141667788723	0.32036686050481017	0.977449029567693	-4.610074319615478	1.0435141667788723	hypoad	1	1	1	TRUE	0.16018343025240508	0.3403897892863608
medial_mb_neuron	COL4A3	-0.24738270539412832	4.4509007477654015	-1.038308901813215	0.3226715909326665	0.977449029567693	-4.607967131516123	-1.038308901813215	hypoad	1	1	-1	FALSE	0.8386642045336667	0.91392894083797
medial_mb_neuron	FN3K	-0.15926855276083948	4.488129616833197	-0.9948240839302928	0.3424114165890746	0.977449029567693	-4.619926580946505	-0.9948240839302928	hypoad	1	1	-1	FALSE	0.8287942917054627	0.91392894083797
medial_mb_neuron	LDLR	0.2832976595824801	3.5225069160169347	0.889294438319697	0.3939560264872295	0.980630477050406	-4.631026894944775	0.889294438319697	hypoad	1	1	1	TRUE	0.19697801324361475	0.4083690518465184
medial_mb_neuron	TM7SF2	-0.20661617219319808	2.072130566884088	-0.8519248978453022	0.4134491667676186	0.981526094038536	-4.61974203047361	-0.8519248978453022	hypoad	1	1	-1	FALSE	0.7932754166161906	0.8872159264786342
medial_mb_neuron	RGS3	0.1388738079061228	4.03512823594036	0.8304764801389889	0.42492950315734135	0.981526094038536	-4.653131453689334	0.8304764801389889	hypoad	2	-1	1	FALSE	0.7875352484213294	0.8872159264786342
medial_mb_neuron	ECE1	-0.17320242156366167	5.026260172794889	-0.8186692945580285	0.4313399335443302	0.981526094038536	-4.672238063139761	-0.8186692945580285	hypoad	1	-1	-1	TRUE	0.2156699667721651	0.4270966683531333
medial_mb_neuron	DIRAS2	-0.19652406389809143	5.005759662593528	-0.8172380867371798	0.4321213350396408	0.981526094038536	-4.673228860667359	-0.8172380867371798	hypoad	1	-1	-1	TRUE	0.2160606675198204	0.4270966683531333
medial_mb_neuron	USP3	-0.12708453879068984	4.43995951829624	-0.700730368474118	0.4988534761280422	0.981526094038536	-4.688843779784613	-0.700730368474118	hypoad	1	-1	-1	TRUE	0.2494267380640211	0.47125655348929385
medial_mb_neuron	GNG4	-0.1204227553998933	6.026185952657267	-0.6717981028445594	0.5163620080084542	0.981526094038536	-4.721617685338824	-0.6717981028445594	hypoad	2	-1	-1	TRUE	0.2581810040042271	0.47125655348929385
medial_mb_neuron	STK40	-0.1293101498594299	4.74335127986413	-0.6652848628342644	0.5203535842816949	0.981526094038536	-4.700879862184806	-0.6652848628342644	hypoad	1	-1	-1	TRUE	0.26017679214084743	0.47125655348929385
medial_mb_neuron	COQ10B	-0.08070817590450605	3.9976396886974728	-0.663981862116968	0.5211543062116897	0.981526094038536	-4.684117267050257	-0.663981862116968	hypoad	1	-1	-1	TRUE	0.26057715310584484	0.47125655348929385
medial_mb_neuron	KCNT2	-0.2165124560038621	2.4478107190783422	-0.616395221152266	0.5508911258925355	0.981526094038536	-4.648529308916929	-0.616395221152266	hypoad	1	-1	-1	TRUE	0.27544556294626776	0.4801690440114774
medial_mb_neuron	SLC7A4	0.28946703272678836	0.03784101442191453	0.6121238716585702	0.5536066625073505	0.981526094038536	-4.622970964363804	0.6121238716585702	hypoad	1	1	1	TRUE	0.27680333125367523	0.4801690440114774
medial_mb_neuron	HIP1	-0.1284747050614946	4.274923873033143	-0.5506791972274816	0.5934883635697066	0.981526094038536	-4.7120935021557875	-0.5506791972274816	hypoad	1	-1	-1	TRUE	0.2967441817848533	0.5044651090342506
medial_mb_neuron	SERTAD2	-0.07201342042704935	4.8396173749856874	-0.47074624954754374	0.6475433777821603	0.985965638917566	-4.741809604050488	-0.47074624954754374	hypoad	1	-1	-1	TRUE	0.32377168889108016	0.5396194814851336
medial_mb_neuron	LEMD1	-0.21207892689175475	0.5906882667285417	-0.4373443045399051	0.6708069566538138	0.9866403353733026	-4.635392616424784	-0.4373443045399051	hypoad	1	-1	-1	TRUE	0.3354034783269069	0.5434669548697295
medial_mb_neuron	CLMP	0.25263497884794617	2.364061428742082	0.43130983400482226	0.6750497454695303	0.9870959948255776	-4.67064616935507	0.43130983400482226	hypoad	2	-1	1	FALSE	0.6624751272652348	0.7609511596965536
medial_mb_neuron	ZC3H12C	-0.06170955702338825	5.851349423172861	-0.4274989922624353	0.6777352613669568	0.9876306589879348	-4.768503908595551	-0.4274989922624353	hypoad	2	-1	-1	TRUE	0.3388676306834784	0.5434669548697295
medial_mb_neuron	DUSP14	-0.08680477939182557	2.407448396741997	-0.3810270900430175	0.7108537906604219	0.9916728503102412	-4.6687036715374	-0.3810270900430175	hypoad	1	-1	-1	TRUE	0.35542689533021093	0.5594682611679247
medial_mb_neuron	CA7	0.10398530059122392	0.95043650271183	0.36005054632497246	0.7260163283142491	0.9934966014323892	-4.642855597763317	0.36005054632497246	hypoad	1	-1	1	FALSE	0.6369918358428754	0.7417028225567728
medial_mb_neuron	REL	0.04538285583222495	4.240269040305676	0.3566434878453166	0.728490974118204	0.9934966014323892	-4.734828548233416	0.3566434878453166	hypoad	1	-1	1	FALSE	0.635754512940898	0.7417028225567728
medial_mb_neuron	ANO10	-0.04378702723722898	6.739550955031663	-0.351501117163156	0.7322321898914007	0.9934966014323892	-4.782209289303936	-0.351501117163156	hypoad	1	-1	-1	TRUE	0.3661160949457003	0.5658157830979005
medial_mb_neuron	RARA	-0.0608098390598395	2.428769661533526	-0.3036681116120413	0.7673711551366306	0.9947446531268213	-4.676573968726017	-0.3036681116120413	hypoad	1	-1	-1	TRUE	0.3836855775683153	0.5823798945233357
medial_mb_neuron	KIF23	0.06555018156849828	0.8900926396083786	0.2777754244256933	0.7866304871343156	0.995054130292973	-4.643061393530129	0.2777754244256933	hypoad	1	-1	1	FALSE	0.6066847564328421	0.7263127365745293
medial_mb_neuron	CAMK2N1	-0.06493179463461542	6.269658793514595	-0.2650117237090732	0.7961807692061683	0.995054130292973	-4.792546236310886	-0.2650117237090732	hypoad	1	-1	-1	TRUE	0.39809038460308416	0.5883530192474359
medial_mb_neuron	YPEL4	-0.04063515681535804	4.161370133535745	-0.25602151321838057	0.802928826267089	0.995054130292973	-4.744216858979371	-0.25602151321838057	hypoad	1	-1	-1	TRUE	0.4014644131335445	0.5883530192474359
medial_mb_neuron	GRK3	0.02739350442978304	6.325711786275137	0.201603468749422	0.8441167894103871	0.995060909746536	-4.798308135586935	0.201603468749422	hypoad	1	-1	1	FALSE	0.5779416052948064	0.7017862350008364
medial_mb_neuron	MPZL1	0.02625911580902366	4.322905737822522	0.17908310000903635	0.8613144649936425	0.9955508088026784	-4.7508213102590995	0.17908310000903635	hypoad	1	-1	1	FALSE	0.5693427675031788	0.7013642788082637
medial_mb_neuron	NSDHL	-0.02927646654438021	1.8594241575598376	-0.1688076973848705	0.8691870621742509	0.9956269244502914	-4.664890421544619	-0.1688076973848705	hypoad	1	1	-1	FALSE	0.5654064689128746	0.7013642788082637
medial_mb_neuron	TMEM132A	-0.0283803694252364	5.070030053007995	-0.16782679220658178	0.8699393870731212	0.9956269244502914	-4.776850365326319	-0.16782679220658178	hypoad	1	1	-1	FALSE	0.5650303064634394	0.7013642788082637
medial_mb_neuron	TMEM178A	-0.0206512049041177	6.341833107397852	-0.16518290475639372	0.8719678417765209	0.9959791519149374	-4.800367864991171	-0.16518290475639372	hypoad	1	-1	-1	TRUE	0.4359839208882604	0.6237582364946883
medial_mb_neuron	MYO3B	-0.05356528148953801	4.20501995641567	-0.15394578184525198	0.8805998632866188	0.9960856475731662	-4.752150973218842	-0.15394578184525198	hypoad	1	-1	-1	TRUE	0.4402999316433094	0.6237582364946883
medial_mb_neuron	LSS	-0.01977245239243127	5.373462692781702	-0.14294600546256675	0.8890654027649891	0.9960856475731662	-4.788550196077716	-0.14294600546256675	hypoad	1	1	-1	FALSE	0.5554672986175054	0.7013642788082637
medial_mb_neuron	MXI1	0.01262365640259892	6.2914538014159955	0.1239555993085989	0.903714290284814	0.9960856475731662	-4.803131991563085	0.1239555993085989	hypoad	1	-1	1	FALSE	0.5481428548575931	0.7013642788082637
medial_mb_neuron	DNAH14	0.01864988905748608	8.568854747163765	0.11871589561794783	0.9077630049045632	0.9960856475731662	-4.788960203732015	0.11871589561794783	hypoad	1	-1	1	FALSE	0.5461184975477185	0.7013642788082637
medial_mb_neuron	PRKAB2	0.0145179777654549	4.2771766990773115	0.11477796235072524	0.9108076643575116	0.9960856475731662	-4.755061454726594	0.11477796235072524	hypoad	2	-1	1	FALSE	0.5445961678212441	0.7013642788082637
medial_mb_neuron	DHCR24	-0.03680600838896201	2.1639561695214184	-0.10872577881971304	0.9154899013374274	0.9960856475731662	-4.672614264252166	-0.10872577881971304	hypoad	1	1	-1	FALSE	0.5422550493312863	0.7013642788082637
medial_mb_neuron	CPNE5	0.01541731911340737	2.8329917817701897	0.06381632926454621	0.9503268468993992	0.9967823952241696	-4.699312564383305	0.06381632926454621	hypoad	1	-1	1	FALSE	0.5248365765503005	0.7013642788082637
