## Supplementary Table 14 for "Linking Molecular Changes in the Hypothalamus to Alzheimer’s Disease Phenotypes"

assay	ID	logFC	AveExpr	t	P.Value	adj.P.Val	B	z.std	dataset	n_mouse_genes	expected_dir	obs_dir	concordant	P.Value.oneway	adj.P.Val.oneway
medial_mb_neuron	MPZL1	0.2812958491870844	4.65593999912967	2.262693223698035	0.03557991134377036	0.9999188673001614	-4.218634426657448	2.262693223698035	rosmap	1	-1	1	FALSE	0.9822100443281148	0.9822100443281148
medial_mb_neuron	CLMP	0.5875647982615936	3.2797166921030323	2.076991133127792	0.05162802260227173	0.9999188673001614	-4.392325459513208	2.076991133127792	rosmap	2	-1	1	FALSE	0.974185988698864	0.9822100443281148
medial_mb_neuron	KCNT2	1.048484150842699	3.0770536749380804	2.037738237606535	0.05576561153885625	0.9999188673001614	-4.416949345143038	2.037738237606535	rosmap	1	-1	1	FALSE	0.972117194230572	0.9822100443281148
medial_mb_neuron	ACTN2	-0.26110529767924795	8.008205703529844	-2.035085650395367	0.05605570269967288	0.9999188673001614	-4.187912497607524	-2.035085650395367	rosmap	1	-1	-1	TRUE	0.02802785134983644	0.8925674261737775
medial_mb_neuron	STAC	-0.42382303919357206	7.743477287452096	-2.033056645323677	0.05627851316894625	0.9999188673001614	-4.188319817878025	-2.033056645323677	rosmap	1	-1	-1	TRUE	0.02813925658447312	0.8925674261737775
medial_mb_neuron	RASGEF1C	1.154167279563956	1.9238820864785184	1.8224349887871256	0.08418914347633655	0.9999188673001614	-4.505277916684317	1.8224349887871256	rosmap	1	-1	1	FALSE	0.9579054282618318	0.9822100443281148
medial_mb_neuron	FDFT1	0.32008216660195693	4.494958549288053	1.7800061624743626	0.09109630268609405	0.9999188673001614	-4.394754954493493	1.7800061624743626	rosmap	1	1	1	TRUE	0.04554815134304702	0.8925674261737775
medial_mb_neuron	NRSN1	-0.23714718157643844	7.110421218130887	-1.551857498467648	0.1372168301803246	0.9999188673001614	-4.4185638992921135	-1.551857498467648	rosmap	1	1	-1	FALSE	0.9313915849098378	0.9762779263512756
medial_mb_neuron	KCNN2	-0.27126809903746724	6.990647891934793	-1.5443619430367594	0.13901615741773346	0.9999188673001614	-4.42262283801084	-1.5443619430367594	rosmap	2	-1	-1	TRUE	0.06950807870886673	0.8925674261737775
medial_mb_neuron	TMEM178A	-0.24719551386328845	6.3460862809304786	-1.348120270126582	0.1934950705668241	0.9999188673001614	-4.50626927357414	-1.348120270126582	rosmap	1	-1	-1	TRUE	0.09674753528341204	0.8925674261737775
medial_mb_neuron	LDLR	0.3636119234737072	3.982723943841697	1.3164083159198263	0.20371848569581216	0.9999188673001614	-4.539793151030988	1.3164083159198263	rosmap	1	1	1	TRUE	0.10185924284790608	0.8925674261737775
medial_mb_neuron	LEMD1	0.3992919418171916	1.4282099870236875	1.2808530620350238	0.2156808062299536	0.9999188673001614	-4.575382466579908	1.2808530620350238	rosmap	1	-1	1	FALSE	0.8921595968850232	0.9465595723048418
medial_mb_neuron	REL	-0.149974202554416	4.4641466567964105	-1.2444002210439968	0.22850541984504597	0.9999188673001614	-4.552440157171453	-1.2444002210439968	rosmap	1	-1	-1	TRUE	0.11425270992252298	0.8925674261737775
medial_mb_neuron	MYO16	-0.24267163006708664	6.479298483797896	-1.1911521758117996	0.2482820653661545	0.9999188673001614	-4.562940184693821	-1.1911521758117996	rosmap	1	-1	-1	TRUE	0.12414103268307725	0.8925674261737775
medial_mb_neuron	KCNK2	0.5978596175509386	-0.18023163953436905	1.1902418745501926	0.24863108862375377	0.9999188673001614	-4.5861620966812104	1.1902418745501926	rosmap	1	-1	1	FALSE	0.8756844556881231	0.9405499709242804
medial_mb_neuron	PCSK1	0.5123631356245931	1.7086215640355369	1.1693418122656962	0.2567467246685984	0.9999188673001614	-4.583379366952822	1.1693418122656962	rosmap	1	-1	1	FALSE	0.8716266376657008	0.9405499709242804
medial_mb_neuron	SLC7A4	0.5149626171815191	0.7834914185783536	1.163629542898155	0.2589990650059049	0.9999188673001614	-4.586010392536365	1.163629542898155	rosmap	1	1	1	TRUE	0.12949953250295246	0.8925674261737775
medial_mb_neuron	DNAH14	-0.2022790859620992	8.302441199650364	-1.0748030162877484	0.2959414779310141	0.9999188673001614	-4.6039573125635735	-1.0748030162877484	rosmap	1	-1	-1	TRUE	0.14797073896550705	0.8925674261737775
medial_mb_neuron	COQ10B	0.19152316798720115	4.16801574562237	1.0225780186455615	0.3193692174846998	0.9999188673001614	-4.602261318805794	1.0225780186455615	rosmap	1	-1	1	FALSE	0.8403153912576501	0.9254106207520958
medial_mb_neuron	NR4A3	0.5122492850355392	1.764415517534197	1.0222221689500632	0.31953323469310485	0.9999188673001614	-4.5951154667388705	1.0222221689500632	rosmap	2	-1	1	FALSE	0.8402333826534476	0.9254106207520958
medial_mb_neuron	BMPER	-0.17546695754732058	5.421914553466136	-0.9845859179627904	0.33721710634825797	0.9999188673001614	-4.620990920918208	-0.9845859179627904	rosmap	1	-1	-1	TRUE	0.16860855317412898	0.8925674261737775
medial_mb_neuron	YPEL4	-0.3353128732133012	4.147964752747765	-0.9831710652688808	0.33789492062433424	0.9999188673001614	-4.60887711920006	-0.9831710652688808	rosmap	1	-1	-1	TRUE	0.16894746031216712	0.8925674261737775
medial_mb_neuron	ANO10	-0.10772590026055062	6.797494576705595	-0.9150592064511798	0.3716439792407832	0.9999188673001614	-4.652745054050933	-0.9150592064511798	rosmap	1	-1	-1	TRUE	0.1858219896203916	0.8925674261737775
medial_mb_neuron	DIRAS2	-0.25762075295240927	4.862426386491552	-0.9065548946554316	0.3760117039012263	0.9999188673001614	-4.6323528261821805	-0.9065548946554316	rosmap	1	-1	-1	TRUE	0.18800585195061317	0.8925674261737775
medial_mb_neuron	RGS8	-0.1595859232895354	4.135930849257166	-0.8818278119856372	0.38890492334553806	0.9999188673001614	-4.627190839636162	-0.8818278119856372	rosmap	1	-1	-1	TRUE	0.19445246167276903	0.8925674261737775
medial_mb_neuron	TMEM132A	-0.24001609888056413	5.633808302389835	-0.8446255501921615	0.4088441219482926	0.9999188673001614	-4.658036383406028	-0.8446255501921615	rosmap	1	1	-1	FALSE	0.7955779390258537	0.8988997492889517
medial_mb_neuron	SEC16B	-0.11996289632963782	4.826789670342962	-0.7877531778558623	0.440571853121676	0.9999188673001614	-4.656579064533591	-0.7877531778558623	rosmap	1	1	-1	FALSE	0.779714073439162	0.8925674261737775
medial_mb_neuron	SORCS2	0.25809646457392205	4.019603880953289	0.7858161850263866	0.4416787382078238	0.9999188673001614	-4.642565436380596	0.7858161850263866	rosmap	2	-1	1	FALSE	0.7791606308960881	0.8925674261737775
medial_mb_neuron	WDR77	0.25587541782976275	2.624598977911756	0.7797892100793874	0.44513381350778247	0.9999188673001614	-4.620931618673991	0.7797892100793874	rosmap	1	1	1	TRUE	0.22256690675389124	0.8925674261737775
medial_mb_neuron	MYO3B	0.23416276570178865	4.641286083870904	0.7671521912389373	0.45243207136952135	0.9999188673001614	-4.657972799518422	0.7671521912389373	rosmap	1	-1	1	FALSE	0.7737839643152393	0.8925674261737775
medial_mb_neuron	NR4A1	0.271187684077194	2.776394965566388	0.7598859681153982	0.4566614329629448	0.9999188673001614	-4.624350300859322	0.7598859681153982	rosmap	2	-1	1	FALSE	0.7716692835185276	0.8925674261737775
medial_mb_neuron	SERTAD2	-0.09307173341561424	4.7155595648483235	-0.6795744716756554	0.5049809708414372	0.9999188673001614	-4.672754513894617	-0.6795744716756554	rosmap	1	-1	-1	TRUE	0.2524904854207186	0.8925674261737775
medial_mb_neuron	DUSP14	0.14841138583775912	2.4593829706613426	0.6793813370970814	0.5051005912950776	0.9999188673001614	-4.625720862260696	0.6793813370970814	rosmap	1	-1	1	FALSE	0.7474497043524613	0.8925674261737775
medial_mb_neuron	CA7	0.3106692696953422	1.5959444611943492	0.6753086123985111	0.5076268405271401	0.9999188673001614	-4.616919223928176	0.6753086123985111	rosmap	1	-1	1	FALSE	0.74618657973643	0.8925674261737775
medial_mb_neuron	RSKR	-0.16509393360678296	6.028548694981185	-0.6670383964659398	0.5127787166885058	0.9999188673001614	-4.703563694352367	-0.6670383964659398	rosmap	1	1	-1	FALSE	0.7436106416557471	0.8925674261737775
medial_mb_neuron	COL4A4	-0.1540353949940996	4.1375107867309175	-0.6568336517810106	0.519176079114024	0.9999188673001614	-4.66174263863788	-0.6568336517810106	rosmap	1	1	-1	FALSE	0.740411960442988	0.8925674261737775
medial_mb_neuron	PRKAB2	-0.1241875244714374	4.545143698793902	-0.6426622148210546	0.5281335455507763	0.9999188673001614	-4.674387425915436	-0.6426622148210546	rosmap	2	-1	-1	TRUE	0.26406677277538815	0.8925674261737775
medial_mb_neuron	SPRED3	-0.3592118873871172	2.8021200593427738	-0.642417879238872	0.5282887282781372	0.9999188673001614	-4.631656608038603	-0.642417879238872	rosmap	1	-1	-1	TRUE	0.2641443641390686	0.8925674261737775
medial_mb_neuron	SPSB4	-0.11384572533051428	4.4699123471805775	-0.624990846230279	0.5394214303117428	0.9999188673001614	-4.674285975015819	-0.624990846230279	rosmap	1	-1	-1	TRUE	0.2697107151558714	0.8925674261737775
medial_mb_neuron	NSDHL	0.13644516315258845	2.3347538973813657	0.6162261172060968	0.5450681543224525	0.9999188673001614	-4.628004062262866	0.6162261172060968	rosmap	1	1	1	TRUE	0.27253407716122624	0.8925674261737775
medial_mb_neuron	RBFOX3	-0.10340488657984552	8.654034708318397	-0.5989774526787118	0.5562726339700306	0.9999188673001614	-4.730241474760333	-0.5989774526787118	rosmap	1	-1	-1	TRUE	0.2781363169850153	0.8925674261737775
medial_mb_neuron	R3HDM2	-0.07687302111181576	8.207633903838731	-0.5830615713976519	0.5667180637534046	0.9999188673001614	-4.736032254123883	-0.5830615713976519	rosmap	2	-1	-1	TRUE	0.2833590318767023	0.8925674261737775
medial_mb_neuron	SAMD4A	0.09764890003140432	6.64950742322069	0.567453334073685	0.5770594243800441	0.9999188673001614	-4.734945579465922	0.567453334073685	rosmap	1	-1	1	FALSE	0.7114702878099779	0.8925674261737775
medial_mb_neuron	HIP1	0.6876885802186274	2.229079826744127	0.544892650089199	0.5921750726709059	0.9999188673001614	-4.639595657288499	0.544892650089199	rosmap	1	-1	1	FALSE	0.7039124636645471	0.8925674261737775
medial_mb_neuron	USP3	0.07667980158101236	4.2510382094218615	0.5148916802331196	0.6125750283338938	0.9999188673001614	-4.681954396434447	0.5148916802331196	rosmap	1	-1	1	FALSE	0.6937124858330531	0.8925674261737775
medial_mb_neuron	MME	0.11591601298147286	3.206106129329645	0.5129016554137423	0.6139400086153554	0.9999188673001614	-4.651472700679752	0.5129016554137423	rosmap	2	-1	1	FALSE	0.6930299956923223	0.8925674261737775
medial_mb_neuron	RSPO3	0.2237999725805598	-0.04937376139500401	0.49709800035385865	0.6248309736349429	0.9999188673001614	-4.614468266251441	0.49709800035385865	rosmap	1	-1	1	FALSE	0.6875845131825286	0.8925674261737775
medial_mb_neuron	TM7SF2	0.14322056879393308	2.814848593668985	0.49331683632743534	0.6274500446164625	0.9999188673001614	-4.645579610733231	0.49331683632743534	rosmap	1	1	1	TRUE	0.31372502230823124	0.8925674261737775
medial_mb_neuron	DHCR24	0.11563158489935052	3.107894598050202	0.47505990895356287	0.6401669433623163	0.9999188673001614	-4.653208169171657	0.47505990895356287	rosmap	1	1	1	TRUE	0.32008347168115814	0.8925674261737775
medial_mb_neuron	ZC3H12C	-0.06291956534758705	5.65214585052951	-0.4703237732684839	0.643484869012446	0.9999188673001614	-4.729645316653186	-0.4703237732684839	rosmap	2	-1	-1	TRUE	0.321742434506223	0.8925674261737775
medial_mb_neuron	COL4A3	-0.1095696281743631	4.552708285493563	-0.4629143885197248	0.6486909767303891	0.9999188673001614	-4.69851507222344	-0.4629143885197248	rosmap	1	1	-1	FALSE	0.6756545116348054	0.8925674261737775
medial_mb_neuron	HMGCS1	0.0881371778437904	5.374491828171135	0.4498105626288691	0.6579436538261022	0.9999188673001614	-4.726258510079805	0.4498105626288691	rosmap	1	1	1	TRUE	0.3289718269130511	0.8925674261737775
medial_mb_neuron	GRK3	0.06653771615813123	6.16466223262005	0.44845365532388787	0.6589050502819656	0.9999188673001614	-4.746160247901121	0.44845365532388787	rosmap	1	-1	1	FALSE	0.6705474748590172	0.8925674261737775
medial_mb_neuron	SHC3	-0.09640530188464196	5.45366186454422	-0.41012558085878065	0.6863076495146312	0.9999188673001614	-4.731653862937491	-0.41012558085878065	rosmap	1	-1	-1	TRUE	0.3431538247573156	0.8925674261737775
medial_mb_neuron	RGS3	-0.06736057453857776	4.522807093863328	-0.4087557685728996	0.6872955842359616	0.9999188673001614	-4.70077127349225	-0.4087557685728996	rosmap	2	-1	-1	TRUE	0.3436477921179808	0.8925674261737775
medial_mb_neuron	PLEKHA7	0.04227057878180633	5.757883321085377	0.379001079113626	0.7088950257858895	0.9999188673001614	-4.744539603575604	0.379001079113626	rosmap	1	-1	1	FALSE	0.6455524871070553	0.8925674261737775
medial_mb_neuron	KIF23	0.09595166790205414	1.4639322305475353	0.3633788408877462	0.7203390237896109	0.9999188673001614	-4.626871943896083	0.3633788408877462	rosmap	1	-1	1	FALSE	0.6398304881051946	0.8925674261737775
medial_mb_neuron	PDE10A	-0.06813931458536049	8.491062494022838	-0.3548225272460216	0.7266359411813341	0.9999188673001614	-4.77031779545991	-0.3548225272460216	rosmap	1	-1	-1	TRUE	0.36331797059066706	0.8925674261737775
medial_mb_neuron	RHBDL3	-0.12675438690468155	4.778097132936216	-0.35396665863221066	0.727266915979613	0.9999188673001614	-4.713163451771472	-0.35396665863221066	rosmap	2	-1	-1	TRUE	0.3636334579898065	0.8925674261737775
medial_mb_neuron	GNAI3	-0.05525980625221693	5.633880260199393	-0.34528375334446765	0.733679474399842	0.9999188673001614	-4.744259520224353	-0.34528375334446765	rosmap	1	-1	-1	TRUE	0.366839737199921	0.8925674261737775
medial_mb_neuron	TRIB2	-0.07219252357292143	4.996565408032735	-0.3430352864489928	0.7353433286151869	0.9999188673001614	-4.7250417218791725	-0.3430352864489928	rosmap	1	-1	-1	TRUE	0.36767166430759346	0.8925674261737775
medial_mb_neuron	RASGRP2	0.06638659144984302	4.312768226379217	0.34018373707659705	0.7374553917632845	0.9999188673001614	-4.700560289520536	0.34018373707659705	rosmap	1	-1	1	FALSE	0.6312723041183578	0.8925674261737775
medial_mb_neuron	SDK1	0.05877299457000638	6.32878602096068	0.3392701150237838	0.7381325405789618	0.9999188673001614	-4.763188234288508	0.3392701150237838	rosmap	1	-1	1	FALSE	0.6309337297105191	0.8925674261737775
medial_mb_neuron	PTPN3	0.12479725110185733	0.6094656591683997	0.322688974837121	0.7504596324018826	0.9999188673001614	-4.620397046270999	0.322688974837121	rosmap	1	-1	1	FALSE	0.6247701837990587	0.8925674261737775
medial_mb_neuron	PAFAH1B3	0.1218907438169029	2.5655787515774673	0.31474425183035354	0.7563907925358597	0.9999188673001614	-4.646556628539726	0.31474425183035354	rosmap	1	1	1	TRUE	0.37819539626792986	0.8925674261737775
medial_mb_neuron	CPNE5	-0.05679780675592395	3.7931477586477738	-0.28075614603757393	0.7819359789553144	0.9999188673001614	-4.684432717014098	-0.28075614603757393	rosmap	1	-1	-1	TRUE	0.3909679894776572	0.8925674261737775
medial_mb_neuron	CHST8	-0.04359307109539645	6.112558899325127	-0.2650625682159934	0.7938195247110422	0.9999188673001614	-4.764968157141536	-0.2650625682159934	rosmap	1	-1	-1	TRUE	0.3969097623555211	0.8925674261737775
medial_mb_neuron	RBBP8	0.03021248564432452	5.0611777166041465	0.2574488399960372	0.7996037120622761	0.9999188673001614	-4.734227137361461	0.2574488399960372	rosmap	1	-1	1	FALSE	0.600198143968862	0.8925674261737775
medial_mb_neuron	TTN	0.1498227752579851	4.581486346685321	0.2437774909780488	0.8100195703168268	0.9999188673001614	-4.722352147692535	0.2437774909780488	rosmap	1	-1	1	FALSE	0.5949902148415867	0.8925674261737775
medial_mb_neuron	STK40	0.04939362956956505	5.093974998635706	0.24015196827178553	0.8127879654803162	0.9999188673001614	-4.735612986432414	0.24015196827178553	rosmap	1	-1	1	FALSE	0.5936060172598419	0.8925674261737775
medial_mb_neuron	CAMK2N1	0.06045760737674541	7.469485639260573	0.23661796443929303	0.8154889143356543	0.9999188673001614	-4.785308513872155	0.23661796443929303	rosmap	1	-1	1	FALSE	0.5922555428321729	0.8925674261737775
medial_mb_neuron	FN3K	0.05095036229691146	4.913230439071707	0.23466465235634165	0.8169828006747196	0.9999188673001614	-4.731455168891595	0.23466465235634165	rosmap	1	1	1	TRUE	0.4084914003373598	0.8925674261737775
medial_mb_neuron	ST3GAL6	-0.0371794721882108	5.248734482095735	-0.2209163396204516	0.8275174808605319	0.9999188673001614	-4.741170803505427	-0.2209163396204516	rosmap	1	-1	-1	TRUE	0.41375874043026595	0.8925674261737775
medial_mb_neuron	DNAH7	-0.03398244605028022	6.645486604015735	-0.2175640372733638	0.8300913694689077	0.9999188673001614	-4.779993358670525	-0.2175640372733638	rosmap	1	-1	-1	TRUE	0.41504568473445386	0.8925674261737775
medial_mb_neuron	KCNN1	0.04970701697964716	4.849541886230116	0.20234156606928896	0.8418035222269216	0.9999188673001614	-4.7280043794508675	0.20234156606928896	rosmap	1	-1	1	FALSE	0.5790982388865392	0.8925674261737775
medial_mb_neuron	ALDH1L2	0.0316220175138293	5.276176515708911	0.2023235674369688	0.8418173933560856	0.9999188673001614	-4.744298967339949	0.2023235674369688	rosmap	1	1	1	TRUE	0.4209086966780428	0.8925674261737775
medial_mb_neuron	TGFB2	-0.05453990724857287	5.239819680564179	-0.19731215815265785	0.845681618386439	0.9999188673001614	-4.744149468805692	-0.19731215815265785	rosmap	1	-1	-1	TRUE	0.4228408091932195	0.8925674261737775
medial_mb_neuron	THY1	-0.06146967178677724	6.819302182518141	-0.19491577405820631	0.8475308608275205	0.9999188673001614	-4.7832360698765015	-0.19491577405820631	rosmap	2	1	-1	FALSE	0.5762345695862398	0.8925674261737775
medial_mb_neuron	GNG4	0.02408859505377765	6.283838910599889	0.18253447183360141	0.8570994915872433	0.9999188673001614	-4.775181237887247	0.18253447183360141	rosmap	2	-1	1	FALSE	0.5714502542063784	0.8925674261737775
medial_mb_neuron	SQLE	0.03286441240245814	3.8266156951207337	0.13515817236541236	0.893910361351772	0.9999188673001614	-4.692956475319732	0.13515817236541236	rosmap	1	1	1	TRUE	0.446955180675886	0.8925674261737775
medial_mb_neuron	ILDR2	0.03072919670353005	3.404458389355097	0.12790225475183786	0.8995722184879065	0.9999188673001614	-4.675761757645365	0.12790225475183786	rosmap	1	-1	1	FALSE	0.5502138907560468	0.8925674261737775
medial_mb_neuron	MXI1	-0.01952448947461663	6.161033932807282	-0.12204378651878092	0.904147682337389	0.9999188673001614	-4.775620490695068	-0.12204378651878092	rosmap	1	-1	-1	TRUE	0.4520738411686945	0.8925674261737775
medial_mb_neuron	ECE1	-0.02342163600182533	5.604720849279832	-0.11830848817415222	0.9070667578172394	0.9999188673001614	-4.758668935540461	-0.11830848817415222	rosmap	1	-1	-1	TRUE	0.4535333789086197	0.8925674261737775
medial_mb_neuron	RARA	0.02455702442760062	3.278324185709006	0.11466308118594884	0.9099168936644804	0.9999188673001614	-4.670747546573797	0.11466308118594884	rosmap	1	-1	1	FALSE	0.5450415531677598	0.8925674261737775
medial_mb_neuron	FLNA	-0.02210306528766526	2.987478832049576	-0.07920800505999392	0.9376966060389282	0.9999188673001614	-4.662709201131023	-0.07920800505999392	rosmap	1	1	-1	FALSE	0.5311516969805359	0.8925674261737775
medial_mb_neuron	RASGRP1	0.01048944147162705	5.4465772681995634	0.06359336605601058	0.9499592054633936	0.9999188673001614	-4.756277558471949	0.06359336605601058	rosmap	2	-1	1	FALSE	0.5250203972683032	0.8925674261737775
medial_mb_neuron	LSS	-0.00561904972178893	5.538381889174704	-0.03771961488203063	0.9703052769587284	0.9999188673001614	-4.758917202115854	-0.03771961488203063	rosmap	1	1	-1	FALSE	0.5148473615206358	0.8925674261737775
